# Coronavirus protein interaction mapping in bat and human cells identifies molecular and genetic switches for immune evasion and replication

**DOI:** 10.1101/2025.07.26.666918

**Authors:** Jyoti Batra, Magdalena Rutkowska, Yuan Zhou, Chengjin Ye, Rithika Adavikolanu, Janet M. Young, Durga Anand, Sooraj Verma, Martin Gordon, Shivali Malpotra, Anastasija Cupic, Thomas Kehrer, Jack M Moen, Declan M. Winters, Ajda Rojc, Ignacio Mena, Sadaf Aslam, Carles Martinez-Romero, Isabela Conde Viñas, Zain Khalil, Keith Farrugia, Atoshi Banerjee, Dafna Tussia-Cohen, Melanie Dos Santos, Sourobh Maji, Monita Muralidharan, Helene Foussard, Irene P. Chen, Rotem Fuchs, CJ San Felipe, Lorena Zuliani-Alvarez, Promisree Choudhury, Kirsten Obernier, Ségolène Gracias, Rahul Suryawanshi, Carlos Ibáñez, Javier Juste, Lars Pache, Taha Y. Taha, Nolwenn Jouvenet, Kliment A. Verba, James S Fraser, Caroline Demeret, Robert M. Stroud, Harm van Bakel, Melanie Ott, Tzachi Hagai, Ben Polacco, Danielle L Swaney, Ignacia Echeverria, Mehdi Bouhaddou, Manon Eckhardt, Harmit S. Malik, Luis Martinez-Sobrido, Lisa Miorin, Adolfo García-Sastre, Nevan J Krogan

## Abstract

Coronaviruses, including SARS-CoV-2, can cause severe disease in humans, whereas reservoir hosts like *Rhinolophus* bats remain asymptomatic. To investigate how host-specific protein-protein interactions (PPIs) influence infection, we generated comparative PPI maps for SARS-CoV-2 and its bat-origin relative RaTG13 using affinity purification-mass spectrometry (AP-MS) in human and *Rhinolophus ferrumequinum* (RFe) bat cells. This approach identified both conserved and virus- and host-specific interactions that regulate infection dynamics. Notably, SARS-CoV-2 required a non-synonymous mutation in nucleocapsid to replicate in bat cells expressing human ACE2 and TMPRSS2. Analysis of the viral protein Orf9b revealed differential interactions with mitochondrial proteins Tom70 and MTARC2. A single residue difference in Orf9b between SARS-CoV-2 and RaTG13 functions as a molecular switch, weakening Tom70 binding and immune evasion in human cells while enhancing interaction with the bat-specific restriction factor MTARC2. These findings demonstrate how a single-residue substitution can reshape virus-host interactions and contribute to immune evasion and host adaptation.
