## Supplementary material for "Coronavirus protein interaction mapping in bat and human cells identifies molecular and genetic switches for immune evasion and replication": Table S3

### Sheet: SARS-CoV-2 PPIs in RFe
Bait	Prey	Human_gene_name	AvgSpec	SAINT_BFDR	MiST
SARS2_E	A0A671EFZ9	PDLIM7	2.67	0.03	0.919274
SARS2_E	A0A671FAN8	SORBS2	4.33	0	0.734541
SARS2_M	A0A671E658	MACROH2A1	3.33	0.01	0.922316
SARS2_M	A0A671E6L7	MYH9	130.67	0	0.756608
SARS2_M	A0A671E8P8	ALYREF	3.67	0.01	0.846553
SARS2_M	A0A671E9S5	MYH10	98.33	0	0.759326
SARS2_N	A0A671E9Q1	RPLP2	6	0	0.829829
SARS2_N	A0A671F0P1	NCL	2.67	0.02	0.770046
SARS2_N	A0A671F6D1	A0A671F6D1	4	0	0.985467
SARS2_N	A0A671F886	YBX3	2.67	0.02	0.835693
SARS2_N	A0A671FDL1	G3BP1	32.33	0	0.988061
SARS2_N	A0A671FU52	PABPC1	3	0.03	0.762896
SARS2_N	A0A671FZT5	G3BP2	8.33	0	0.993955
SARS2_Nsp16	A0A671EIL3	TIMM13	2.67	0.02	0.989331
SARS2_Nsp2	A0A671E7Q6	TMEM128	4.33	0	0.991528
SARS2_Nsp6	A0A671DQZ6	RDH11	2.33	0.03	0.988328
SARS2_Nsp6	A0A671DR22	DHCR24	7.33	0	0.967503
SARS2_Nsp6	A0A671DRA6	FADS2	5.33	0	0.708906
SARS2_Nsp6	A0A671DUN7	RAB18	4	0	0.898028
SARS2_Nsp6	A0A671E3L6	IPO5	2.67	0.03	0.977211
SARS2_Nsp6	A0A671E3X6	BSG	2.33	0.03	0.98837
SARS2_Nsp6	A0A671E6D5	HACD2	2	0.05	0.994043
SARS2_Nsp6	A0A671E749	ALG10	2	0.05	0.994039
SARS2_Nsp6	A0A671E749	ALG10B	2	0.05	0.994039
SARS2_Nsp6	A0A671ECD8	ATP2A2	24.67	0	0.910234
SARS2_Nsp6	A0A671ED23	SLMAP	3.67	0	0.991425
SARS2_Nsp6	A0A671EGA2	STT3A	2.67	0.02	0.860748
SARS2_Nsp6	A0A671EH42	SEC61A1	9.33	0	0.783797
SARS2_Nsp6	A0A671EHG2	KPNB1	5	0	0.990531
SARS2_Nsp6	A0A671ELS5	PGRMC1	2.67	0.03	0.978158
SARS2_Nsp6	A0A671EQV2	CCT8	4.33	0.01	0.807681
SARS2_Nsp6	A0A671ERV2	PGRMC2	2.33	0.03	0.98833
SARS2_Nsp6	A0A671ERY6	RTN3	3	0.02	0.902679
SARS2_Nsp6	A0A671EWE4	MTCH2	3.67	0.01	0.897196
SARS2_Nsp6	A0A671EX88	COX4I1	6.67	0	0.951804
SARS2_Nsp6	A0A671EXH8	IMMT	7	0	0.992302
SARS2_Nsp6	A0A671EXX3	GPX8	3.33	0.01	0.931347
SARS2_Nsp6	A0A671EYE0	RPN2	14	0	0.859071
SARS2_Nsp6	A0A671EYK1	RTN4	6.33	0	0.949963
SARS2_Nsp6	A0A671EZ94	DPM3	2	0.05	0.994059
SARS2_Nsp6	A0A671EZI9	COX6B1	7.33	0	0.993506
SARS2_Nsp6	A0A671EZP0	SLC1A5	2	0.05	0.994041
SARS2_Nsp6	A0A671F3I7	PTPN1	2	0.05	0.99404
SARS2_Nsp6	A0A671F7Z5	VDAC3	6	0	0.815591
SARS2_Nsp6	A0A671FBM9	TMEM43	5.33	0	0.992885
SARS2_Nsp6	A0A671FCM0	FADS1	3.67	0	0.842109
SARS2_Nsp6	A0A671FJR4	ESYT2	3.67	0	0.991755
SARS2_Nsp6	A0A671FLR6	SURF4	4.67	0	0.988911
SARS2_Nsp6	A0A671FQ93	ATP2B1	4.33	0	0.983089
SARS2_Nsp6	A0A671FRG8	DDOST	7.67	0	0.993562
SARS2_Nsp6	A0A671FRM7	VDAC1	11.33	0	0.920585
SARS2_Nsp6	A0A671FRP9	CD81	3	0.01	0.994049
SARS2_Nsp6	A0A671FT05	ATP1A1	14.67	0	0.779839
SARS2_Nsp6	A0A671FTD1	COX5B	3	0.01	0.99406
SARS2_Nsp6	A0A671FVT5	DHCR7	5	0	0.760275
SARS2_Nsp6	A0A671G251	VAPB	2	0.05	0.994044
SARS2_Nsp6	A0A671G726	GNAI2	3.33	0.01	0.991203
SARS2_Nsp6	A0A671G9I9	A0A671G9I9	3.33	0.01	0.991178
SARS2_Nsp6	A0A671GAW7	TIMM50	3.33	0	0.859949
SARS2_Orf3a	A0A671DLM6	VPS39	36.33	0	0.992071
SARS2_Orf3a	A0A671E1Z3	CD44	5	0	0.940981
SARS2_Orf3a	A0A671E9D3	HMOX1	18.33	0	0.993434
SARS2_Orf3a	A0A671FKU9	VPS11	20.33	0	0.992537
SARS2_Orf3a	A0A671FMP5	RAB13	3.67	0	0.890839
SARS2_Orf3a	A0A671FNE3	CLCC1	20.33	0	0.993938
SARS2_Orf8_WT	A0A671EBJ5	CNP	6.33	0	0.87615
SARS2_Orf8_WT	A0A671ENY7	ALDH1L2	18.33	0	0.873324
SARS2_Orf8_WT	A0A671EVR2	DNAJB11	3.33	0.01	0.975912
SARS2_Orf8_WT	A0A671FGW9	OLFML2B	5	0	0.983575
SARS2_Orf8_WT	A0A671G850	CALR	4.33	0	0.99235
SARS2_Orf9b	A0A671EG05	TOMM70	59	0	0.991451
SARS2_Orf9b	A0A671GA87	MTARC2	6.67	0	0.993952

### Sheet: RaTG13_viral protein sequence
Protein name	Percent identity to SARS-CoV-2	Protein sequence
Nsp1	96.67	MESLVPGFNEKTHVQLSLPVLQVRDVLVRGFGDSVEEALSEARQHLKDGTCGLVEVEKGVLPQLEQPYVFIKRSDARTAPHGHVMVELVAELNGIQYGRSGETLGVLVPYVGETPVVYRKVLLRKNGNKGAGGHSYGADLKSFDLGDELGTDPYEDFQENWNTKHSSGVTRDLMRELNGG
Nsp2	98.44	MAYTRYVDNNFCGPDGYPLECIKDLLARAGKASCTLSEQLDFIDTKRGVYCCREHEHEIAWYTERSEKSYELQTPFEIKLAKKFDTFNGECPNFVFPLNSTIKTIQPRVEKKKLDGFMGRIRSVYPVASPNECNQMCLSTLMKCDHCGETSWQTGDFVKATCEFCGTENLTKEGATTCGYLPQNAVVKIYCPACHNPEVGPEHSLAEYHNESGLKPILRKGGRTIAFGGCVFSYVGCYNKCAYWIPRASANIGCNHTGVVGEGSEGLNDNLLEILQKEKVNINIVGDFKLNEEIAIILASFSASTSAFVETVKGLDYKTFKQIVESCGNFKVTKGKAKKGAWNIGEQKSILSPLYAFASEAARVVRSIFSRTLETAQNSVRALQKAAITILDGISQYSL…
Nsp3	96.86	MAPTKVTFGDDTVIEVQGYKSVNITFELDERIDKVLNEKCSTYTVELGTEVNEFACVVADAVIKTLQPVSELLIPLGIDLDEWGMATYYLFDESGEFKLASHMYCSFYPPDEDEEEGDCEEEDFEPPTQYEYGTEDDYQGKSLEFGATSVTPQPEEELEEDWLDDDSQQTVVQEDDSEVNQTTITQSIAEVQPQLEMEPTPVVQTEVNSFSGYLKLTDNVYIKNADIVEEAKKVKPTIVVNAANVYLKHGGGVAGALNKATNNAMQVESDHYIATNGPLKVGGGCVLSGHNLAKNCLHVVGPNVNRGEDIQLLKSAYENFNQHDVLLAPLLSAGIFGADPVHSLRVCVDTVRTNVYLAVFDKNLYDKLVSSFLEMKSEKQVEQKTAEIPKEEVKSSITE…
Nsp4	99.6	MKIVNNWLKQLIKVTLVFLFVAAIFYLITPVHVMSKHTDFSSEIIGYKAIDGGVTRDIASTDTCFANKHADFDTWFSQRGGSYTNDKACPLIAAVITREVGFVVPGLPGTILRTTNGDFLHFLPRVFSAVGNICYTPSKLIEYTDFATSACVLAAECTIFKDASGKPVPYCYDTNVLEGSVAYESLRPDTRYVLMDGSIIQFPNTYLEGSVRVVTTFDSEYCRHGTCERSEAGVCVSTSGRWVLNNDYYRSLPGVFCGVDAVNLLTNMFTPLIQPIGALDISASIVAGGIVAIVVTCLAYYFMRFRRAFGEYSHVVAFNTLLFLMSFTVLCLTPVYSFLPGVYSVIYLYLTFYLTNDVSFLAHIQWMVMFTPLVPFWITIVYVICISTKHFYWFFSNYL…
Nsp5	99.35	MSGFRKMAFPSGKVEGCMVQVTCGTTTLNGLWLDDVVYCPRHVICTSEDMLNPNYEDLLIRKSNHNFLVQAGNVQLRVIGHSMQNCVLKLKVDTANTKTPKYKFVRIQPGQTFSVLACYNGSPSGVYQCAMRPNFTIKGSFLNGSCGSVGFNIDYDCVSFCYMHHMELPTGVHAGTDLEGTFYGPFVDRQTAQAAGTDTTITVNVLAWLYAAVINGDRWFLNRFTTTLNDFNLVAMKYNYEPLTQDHVDILGPLSAQTGIAVLDMCASLKELLQNGMNGRTILGSALLEDEFTPFDVVRQCSGVTFQ
Nsp6	99.66	MSAVKRTIKGTHHWLLLTILTSLLVLVQSTQWSLFFFVYENAFLPFAMGIIAMSAFAMMFVKHKHAFLCLFLLPSLATVAYFNMVYMPASWVMRIMTWLDMVDTSLSGFKLKDCVMYASAVVLLILMTARTVYDDGARRVWTLMNVLTLVYKVYYGNALDQAISMWALIISVTSNYSGVVTTVMFLARGIVFMCVEYCPIFFITGNTLQCIMLVYCFLGYFCTCYFGLFCLLNRYFRLTLGVYDYLVSTQEFRYMNSQGLLPPKNSIDAFKLNIKLLGVGGKPCIKVATVQ
Nsp7	100	MSKMSDVKCTSVVLLSVLQQLRVESSSKLWAQCVQLHNDILLAKDTTEAFEKMVSLLSVLLSMQGAVDINKLCEEML
Nsp8	100	MAIASEFSSLPSYAAFATAQEAYEQAVANGDSEVVLKKLKKSLNVAKSEFDRDAAMQRKLEKMADQAMTQMYKQARSEDKRAKVTSAMQTMLFTMLRKLDNDALNNIINNARDGCVPLNIIPLTTAAKLMVVIPDYNTYKNTCDGTTFTYASALWEIQQVVDADSKIVQLSEISMDNSPNLAWPLIVTALRANSAVKLQ
Nsp9	100	MNNELSPVALRQMSCAAGTTQTACTDDNALAYYNTTKGGRFVLALLSDLQDLKWARFPKSDGTGTIYTELEPPCRFVTDTPKGPKVKYLYFIKGLNNLNRGMVLGSLAATVRLQ
Nsp10	100	MAGNATEVPANSTVLSFCAFAVDAAKAYKDYLASGGQPITNCVKMLCTHTGTGQAITVTPEANMDQESFGGASCCLYCRCHIDHPNPKGFCDLKGKYVQIPTTCANDPVGFTLKNTVCTVCGMWKGYGCSCDQLREPMLQ
Nsp11	100	MSADAQSFLNGFAV
Nsp12	99.57	MSADAQSFLNRVCGVSAARLTPCGTGTSTDVVYRAFDIYNDKVAGFAKFLKTNCCRFQEKDEDDNLIDSYFVVKRHTFSNYQHEETIYNLLKDCPAVAKHDFFKFRIDGDMVPHISRQRLTKYTMADLVYALRHFDEGNCDTLREILVTYNCCDDDYFNKKDWYDFVENPDILRVYANLGERVRQALLKTVQFCDAMRDAGIVGVLTLDNQDLNGNWYDFGDFIQTTPGSGVPIVDSYYSLLMPILTLTRALTAESHVDTDLTKPYIKWDLLKYDFTEERLKLFDRYFKYWDQTYHPNCVNCLDDRCILHCANFNVLFSTVFPPTSFGPLVRKIFVDGVPFVVSTGYHFRELGVVHNQDVNLHSSRLSFKELLVYAADPAMHAASGNLLLDKRTTCFSV…
Nsp13	99.83	MAVGACVLCNSQTSLRCGACIRRPFLCCKCCYDHVISTSHKLVLSVNPYVCNAPGCDVTDVTQLYLGGMSYYCKSHKPPISFPLCANGQVFGLYKNTCVGSDNVTDFNAIATCDWTNAGDYILANTCTERLKLFAAETLKATEETFKLSYGIATVREVLSDRELHLSWEVGKPRPPLNRNYVFTGYRVTKNSKVQIGEYTFEKGDYGDAVVYRGTTTYKLNVGDYFVLTSHTVMPLSAPTLVPQEHYVRITGLYPTLNISDEFSSNVANYQKVGMQKYSTLQGPPGTGKSHFAIGLALYYPSARIVYTACSHAAVDALCEKALKYLPIDKCSRIIPARARVECFDKFKVNSTLEQYVFCTVNALPETTADIVVFDEISMATNYDLSVVNARLRAKHYVY…
Nsp14	99.43	MAENVTGLFKDCSKVITGLHPTQAPTHLSVDTKFKTEGLCVDIPGIPKDMTYRRLISMMGFKMNYQVNGYPNMFITREEAVRHVRAWIGFDVEGCHATREAIGTNLPLQLGFSTGVNLVAVPTGYVDTPNNTDFSRVSAKPPPGDQFKHLIPLMYKGLPWNVVRIKIVQMLSDTLKNLSDRVVFVLWAHGFELTSMKYFVKIGPERTCCLCDKRATCFSTASDTYACWHHSIGFDYVYNPFMIDVQQWGFTGNLQSNHDLYCQVHGNAHVASCDAIMTRCLAVHECFVKRVDWTIEYPIIGDELKINAACRKVQHMVVKAALLADKFPVLHDIGNPKAIKCVPQADVEWKFYDAQPCSDKAYKIEELFYSYATHSDKFTDGVCLFWNCNVDRYPANSIV…
Nsp15	97.69	MSLENVAFNVVNKGHFDGQQGEVPVSIINNTVYTKVDGVDVELFENKTTLPVNVAFELWAKRNIKPVPEVKILNNLGVDIAANTVIWDYKRDAPAHISTIGVCSMTDIAKKPTENICAPLTVFFDGRVNGQVDLFRNARNGVLITEGSVKGLQPSVGPKQASLNGVTLIGEALKTQFNYYKKVNGVVQQLPETYFTQSRNLKEFKPRSQMEIDFLELAMDEFIERYKLEGYAFEHIVYGDFSHRQLGGLHLLIGLAKRSKESPLELEDFIPMDSTVKNYFITDAQTGSSKCVCSVIDLLLDDFVEIIKSQDLSVVSKVVKVTIDYTEISFMLWCKDGHVETFYPKLQ
Nsp16	100	MSSQAWQPGVAMPNLYKMQRMLLEKCDLQNYGDSATLPKGIMMNVAKYTQLCQYLNTLTLAVPYNMRVIHFGAGSDKGVAPGTAVLRQWLPTGTLLVDSDLNDFVSDADSTLIGDCATVHTANKWDLIISDMYDPKTKNVTKENDSKEGFFTYICGFIQQKLALGGSVAIKITEHSWNADLYKLMGHFAWWTAFVTNVNASSSEAFLIGCNYLGKPREQIDGYVMHANYIFWRNTNPIQLSSYSLFDMSKFPLKLRGTAVMSLKEGQINDMILSLLSKGRLIIRENNRVVISSDVLVNN
S	97.71	MFVFLVLLPLVSSQCVNLTTRTQLPPAYTNSSTRGVYYPDKVFRSSVLHLTQDLFLPFFSNVTWFHAIHVSGTNGIKRFDNPVLPFNDGVYFASTEKSNIIRGWIFGTTLDSKTQSLLIVNNATNVVIKVCEFQFCNDPFLGVYYHKNNKSWMESEFRVYSSANNCTFEYVSQPFLMDLEGKQGNFKNLREFVFKNIDGYFKIYSKHTPINLVRDLPPGFSALEPLVDLPIGINITRFQTLLALHRSYLTPGDSSSGWTAGAAAYYVGYLQPRTFLLKYNENGTITDAVDCALDPLSETKCTLKSFTVEKGIYQTSNFRVQPTDSIVRFPNITNLCPFGEVFNATTFASVYAWNRKRISNCVADYSVLYNSTSFSTFKCYGVSPTKLNDLCFTNVYADS…
Orf3a	97.82	MDLFMRIFTLGTVTLKQGEIKDATPSDSVRATATIPIQASLPFGWLIVGVAFLAVFQSASKIITLKKRWQLALSKGIHFICNLLLLFVTVYSHLLLVAAGLEAPFLYLYALVYFLQSINFVRIIMRLWLCWKCRSKNPLLYDANYFLCWHTNCYDYCIPYNSVTSSIVITSGDGTTSPISEHDYQIGGYTEKWESGVKDCVVLHSYFTSDYYQLYSTQLSTDTGVEHVTFFIYNKIVDEPEEHVQIHTIDGSSGVVNPAMEPIYDEPTTTTSVPL
Orf3b	16.67	MMLTTSFVGILIVMTIVYLTIV
E	100	MYSFVSEETGTLIVNSVLLFLAFVVFLLVTLAILTALRLCAYCCNIVNVSLVKPSFYVYSRVKNLNSSRVPDLLV
M	98.64	MADNGTITVEELKKLLEQWNLVIGFLFLTWICLLQFAYANRNRFLYIIKLIFLWLLWPVTLACFVLAAVYRINWITGGIAIAMACLVGLMWLSYFIASFRLFARTRSMWSFNPETNILLNVPLHGTILTRPLLESELVIGAVILRGHLRIAGHHLGRCDIKDLPKEITVATSRTLSYYKLGASQRVAGDSGFAAYSRYRIGNYKLNTDHSSSSDNIALLVQ
Orf6	100	MFHLVDFQVTIAEILLIIMRTFKVSIWNLDYIINLIIKNLSKSLTENKYSQLDEEQPMEID
Orf7a	97.52	MKIILFLVLVTLATCELYHYQECVRGTTVLLKEPCSSGTYEGNSPFHPLADNKFALTCFSTQFAFACPDGVKHVYQLRARSVSPKLFIRQEEVQELYSPIFLIIAAIVFITLCFTLKRKTE
Orf7b	97.67	MSELSLIDFYLCFLAFLLFLVLIMLIIFWFSLELQDHNETCHA
Orf8	95.87	MKLLVFLGILTTVTAFHQECSLQSCAQHQPYVVDDPCPIHFYSKWYIRVGARKSAPLIELCVDEVGSKSPIQYIDIGNYTVSCSPFTINCQEPKLGSLVVRCSFYEDFLEYHDVRVVLDFI
N	99.05	MSDNGPQNQRNAPRITFGGPSDSTGSNQNGERSGARPKQRRPQGLPNNTASWFTALTQHGKEDLKFPRGQGVPINTNSSPDDQIGYYRRATRRIRGGDGKMKDLSPRWYFYYLGTGPEAGLPYGANKDGIIWVATEGALNTPKDHIGTRNPANNAAIVLQLPQGTTLPKGFYAEGSRGGSQASSRSSSRSRNSSRNSTPGSSRGTSPARMAGNGSDAALALLLLDRLNQLESKMSGKGQQQQSQTVTKKSAAEASKKPRQKRTATKQYNVTQAFGRRGPEQTQGNFGDQELIRQGTDYKHWPQIAQFAPSASAFFGMSRIGMEVTPSGTWLTYTGAIKLDDKDPNFKDQVILLNKHIDAYKTFPPTEPKKDKKKKADETQALPQRQKKQQTVTLLPAAD…
Orf9b	92.78	MDPKTNEMHPALRLVDPQIQLAVTRMENAVEHDQNNVGLKVYPIILRLGSPLSLNMARKTLNSLEDKAFRLIPIAVQMTKLATTEELPDEFVVVTVK
Orf9c	90.41	MLQSCYNFLKEQHCQKASTQKGAEVAVKLLLALHHVVATVQETQLQAAVGELPLLGWLAMAVMLLLLCCCLTD
Orf10	97.37	MGYINVFAFPFTIYSLLLCRMNSRNYIAQVDVVNLNLTLEGGGGWSHPQFEKGGGSGGGSGGGSWSHPQFEK

### Sheet: RaTG13 PPIs in RFe
Bait	Prey	Human_gene_name	AvgSpec	SAINT_BFDR	MiST
RaTG13_M	A0A671DY08	SH3BP4	3.33	0	0.989363
RaTG13_M	A0A671E0K6	CDC42EP1	6.33	0	0.813517
RaTG13_M	A0A671E0X5	WLS	6.33	0	0.825583
RaTG13_M	A0A671EEI2	NSDHL	6.67	0	0.940789
RaTG13_M	A0A671EFT6	RCN1	6	0	0.889108
RaTG13_M	A0A671EJC3	ERAP1	7.67	0	0.885144
RaTG13_M	A0A671ELB7	RCN3	6	0	0.990892
RaTG13_M	A0A671EMP9	RRAS	5	0	0.939272
RaTG13_M	A0A671EX41	TIMM44	6.67	0	0.922304
RaTG13_M	A0A671F7F6	SPARC	3.67	0	0.992824
RaTG13_M	A0A671F9C4	ETFA	6	0	0.850757
RaTG13_M	A0A671FEV7	RCN2	8.67	0	0.940725
RaTG13_M	A0A671FF95	NLRX1	9.67	0	0.944337
RaTG13_M	A0A671FH37	RAB6A	4.33	0	0.990875
RaTG13_M	A0A671FNA5	RAB27A	7	0	0.91266
RaTG13_M	A0A671FQC3	DNAJA3	6.67	0	0.98937
RaTG13_M	A0A671FRD6	HAX1	5	0	0.939272
RaTG13_M	A0A671FRH3	STOM	6	0	0.828321
RaTG13_M	A0A671G4P5	FAR1	7.67	0	0.938598
RaTG13_M	A0A671GA92	NCLN	5.33	0	0.823676
RaTG13_N	A0A671DJ89	SYNCRIP	3.33	0	0.879623
RaTG13_N	A0A671DMC8	DHX15	2.33	0.01	0.990079
RaTG13_N	A0A671DQ17	MRPL11	3	0	0.993896
RaTG13_N	A0A671DQL6	A0A671DQL6	2.33	0.01	0.877531
RaTG13_N	A0A671DRI5	DKC1	2.33	0.01	0.988432
RaTG13_N	A0A671DTR5	NOP2	9	0	0.862948
RaTG13_N	A0A671E7G7	A0A671E7G7	12.67	0	0.751824
RaTG13_N	A0A671E8Z7	EBNA1BP2	3	0	0.892712
RaTG13_N	A0A671EBK2	DECR1	4	0	0.854296
RaTG13_N	A0A671EBK7	BGN	2.33	0.01	0.986646
RaTG13_N	A0A671EBV7	ZC3HAV1	4	0.01	0.729166
RaTG13_N	A0A671EL98	NIFK	3	0	0.762734
RaTG13_N	A0A671EMU7	DDX21	28.67	0	0.720939
RaTG13_N	A0A671F0P1	NCL	11	0	0.883769
RaTG13_N	A0A671FA12	HNRNPUL1	2	0.01	0.993884
RaTG13_N	A0A671FB92	ILF2	2	0.01	0.993886
RaTG13_N	A0A671FDG6	RSL1D1	5.67	0	0.700822
RaTG13_N	A0A671FDL1	G3BP1	58	0	0.993656
RaTG13_N	A0A671FEJ1	ILF3	2.67	0	0.989229
RaTG13_N	A0A671FGX7	RRP9	4.67	0	0.984693
RaTG13_N	A0A671FKC4	RPL36	6.33	0	0.931299
RaTG13_N	A0A671FU52	PABPC1	15.67	0	0.862628
RaTG13_N	A0A671FZT5	G3BP2	15.33	0	0.992453
RaTG13_N	A0A671G2Y1	FXR1	2.67	0.01	0.952455
RaTG13_N	A0A671G5J1	IGF2BP1	3	0	0.980895
RaTG13_Nsp12	A0A671DKV7	GPD2	3.67	0	0.925508
RaTG13_Nsp12	A0A671EL65	ISG15	2.67	0.01	0.979563
RaTG13_Nsp12	A0A671FHK5	PNP	11	0	0.908904
RaTG13_Nsp12	A0A671G091	SLU7	3.67	0	0.915729
RaTG13_Nsp13	A0A671DS44	ERC1	5	0	0.964057
RaTG13_Nsp13	A0A671EAQ7	CDC20	5	0.04	0.76956
RaTG13_Nsp13	A0A671F4R3	GOLGA3	42.33	0	0.980225
RaTG13_Nsp13	A0A671F7L0	ARHGEF2	3.67	0	0.917137
RaTG13_Nsp13	A0A671F9C7	PRDX3	7.33	0	0.991998
RaTG13_Nsp13	A0A671FKX2	AKAP9	2.67	0.05	0.8733
RaTG13_Nsp13	A0A671FM68	A0A671FM68	37	0	0.988921
RaTG13_Nsp13	A0A671FWJ0	CEP250	24.67	0	0.880041
RaTG13_Nsp13	B2B991	GCC1	3.33	0.05	0.950387
RaTG13_Nsp2	A0A671DHY4	GPC4	9	0	0.862595
RaTG13_Nsp2	A0A671DM95	FLOT1	8.33	0	0.876809
RaTG13_Nsp2	A0A671DYC2	GPC1	5.67	0	0.985644
RaTG13_Nsp2	A0A671E3D6	BCAP31	7.33	0	0.700854
RaTG13_Nsp2	A0A671E5Z3	TOMM40	3	0	0.981678
RaTG13_Nsp2	A0A671E7Q6	TMEM128	4	0	0.988975
RaTG13_Nsp2	A0A671EMM4	STOML2	6	0	0.983942
RaTG13_Nsp2	A0A671ER58	FLOT2	5.33	0.04	0.929414
RaTG13_Nsp2	A0A671F3H8	GLG1	7	0	0.954313
RaTG13_Nsp4	A0A671DNQ6	HSPA2	7	0	0.937702
RaTG13_Nsp4	A0A671E1Y1	NUP210	3	0.01	0.962165
RaTG13_Nsp4	A0A671EDG4	VCP	6	0	0.974261
RaTG13_Nsp4	A0A671EZ77	DNAJC11	3.67	0	0.786672
RaTG13_Nsp4	A0A671FYN7	SCARB1	3	0	0.983693
RaTG13_Nsp6	A0A671DQZ6	RDH11	4.33	0	0.764687
RaTG13_Nsp6	A0A671EDL5	LCLAT1	3.33	0.01	0.725464
RaTG13_Nsp6	A0A671EZ94	DPM3	3	0	0.993841
RaTG13_Nsp6	A0A671F732	REEP5	4.33	0	0.773405
RaTG13_Nsp6	A0A671FLA3	SQLE	3.33	0	0.768037
RaTG13_Nsp6	A0A671FRP9	CD81	2	0.01	0.993817
RaTG13_Orf3a	A0A671DLM6	VPS39	13.67	0	0.993116
RaTG13_Orf3a	A0A671E1Z3	CD44	6.33	0	0.769709
RaTG13_Orf3a	A0A671E9D3	HMOX1	21.33	0	0.987646
RaTG13_Orf3a	A0A671FKU9	VPS11	14	0	0.992445
RaTG13_Orf3a	A0A671FNE3	CLCC1	8.33	0	0.916796
RaTG13_Orf3a	A0A671G6P7	FKBP8	5	0	0.960289
RaTG13_Orf7a	A0A140YWZ2	OPA1	12.67	0	0.741608
RaTG13_Orf7a	A0A671DQX0	CAND1	11	0	0.872991
RaTG13_Orf7a	A0A671DT19	PDS5B	5	0	0.718391
RaTG13_Orf7a	A0A671DUI2	PDS5A	3.67	0	0.854603
RaTG13_Orf7a	A0A671E2F7	DYNC1H1	3	0	0.70732
RaTG13_Orf7a	A0A671E3L6	IPO5	11.67	0	0.809553
RaTG13_Orf7a	A0A671EKE2	ERAP2	7.67	0	0.885568
RaTG13_Orf7a	A0A671EQR1	XPO1	9	0	0.810053
RaTG13_Orf7a	A0A671EXW1	NUP205	9.33	0	0.797536
RaTG13_Orf7a	A0A671FCV2	CSE1L	3.33	0	0.747646
RaTG13_Orf7a	A0A671FQ68	PI4KA	2	0.01	0.991801
RaTG13_Orf7a	A0A671FTQ6	NUP93	5.67	0	0.75366
RaTG13_Orf7a	A0A671G1S9	TNPO1	7.67	0	0.908747
RaTG13_Orf8	A0A671DMP0	TIMP1	2.67	0.05	0.980383
RaTG13_Orf8	A0A671DXY8	NPC2	2.67	0.05	0.879867
RaTG13_Orf8	A0A671E1G1	PCOLCE	6.33	0	0.83709
RaTG13_Orf8	A0A671E2D7	C1R	4	0	0.954009
RaTG13_Orf8	A0A671E2M6	PROS1	9.33	0	0.99132
RaTG13_Orf8	A0A671E4Y5	B2M	4	0	0.991809
RaTG13_Orf8	A0A671E6Y4	LTBP3	6.33	0	0.977105
RaTG13_Orf8	A0A671EA85	DNAJC3	10.33	0	0.705052
RaTG13_Orf8	A0A671EL74	PFKM	4.67	0	0.85197
RaTG13_Orf8	A0A671F5W0	VEGFD	2.67	0.05	0.98038
RaTG13_Orf8	A0A671F828	ERP44	2.33	0.01	0.793523
RaTG13_Orf8	A0A671F8R8	ANGPT4	4.33	0.04	0.880057
RaTG13_Orf8	A0A671FBG7	OAF	3.33	0	0.990034
RaTG13_Orf8	A0A671FBW5	LTBP1	4.67	0.04	0.902842
RaTG13_Orf8	A0A671FGW9	OLFML2B	9	0	0.990976
RaTG13_Orf8	A0A671FVD1	UGGT1	6	0.04	0.836963
RaTG13_Orf8	A0A671FVK4	FSTL3	3.33	0	0.984696
RaTG13_Orf8	A0A671G850	CALR	16.67	0	0.96288
RaTG13_Orf9b	A0A671EG05	TOMM70	39.33	0	0.992831
RaTG13_Orf9b	A0A671EU18	MARK2	3.33	0	0.990031
RaTG13_Orf9b	A0A671GA87	MTARC2	15.33	0	0.99229

### Sheet: RaTG13 PPIs in HEK293T
Bait	Prey	Prey genes	AvgSpec	SAINT_BFDR	MiST
RaTG13_M	O43615	TIMM44	5.67	0	0.930325
RaTG13_M	O75155	CAND2	3.33	0	0.87799
RaTG13_M	O75190	DNAJB6	6	0	0.835439
RaTG13_M	O75694	NUP155	3.33	0.04	0.951017
RaTG13_M	O94822	LTN1	3.33	0.04	0.853915
RaTG13_M	O94829	IPO13	3.33	0	0.991231
RaTG13_M	O96005	CLPTM1	3.33	0	0.805497
RaTG13_M	P02786	TFRC	3.67	0.03	0.818691
RaTG13_M	P20020	ATP2B1	15	0	0.975757
RaTG13_M	P33527	ABCC1	6.67	0	0.988686
RaTG13_M	P38435	GGCX	5	0	0.978271
RaTG13_M	P48651	PTDSS1	3.33	0	0.974296
RaTG13_M	P52701	MSH6	7.33	0	0.914623
RaTG13_M	P98194	ATP2C1	9	0	0.908926
RaTG13_M	Q14204	DYNC1H1	33.67	0	0.877624
RaTG13_M	Q15293	RCN1	8.67	0	0.888457
RaTG13_M	Q15645	TRIP13	11.67	0	0.815282
RaTG13_M	Q53R41	FASTKD1	4	0	0.994036
RaTG13_M	Q5SRE5	NUP188	5	0	0.816691
RaTG13_M	Q86UL3	GPAT4	3.33	0	0.991112
RaTG13_M	Q8WTW3	COG1	3.67	0	0.902707
RaTG13_M	Q96CW5	TUBGCP3	19.33	0	0.972879
RaTG13_M	Q96D53	COQ8B	3.67	0	0.984822
RaTG13_M	Q96HW7	INTS4	9.67	0	0.989776
RaTG13_M	Q96T76	MMS19	5.67	0	0.814259
RaTG13_M	Q99653	CHP1	7.33	0	0.993446
RaTG13_M	Q9BSJ2	TUBGCP2	21.67	0	0.977156
RaTG13_M	Q9BXW9	FANCD2	10	0	0.932199
RaTG13_M	Q9NVH2	INTS7	6.67	0	0.940604
RaTG13_M	Q9NVI1	FANCI	18.33	0	0.832715
RaTG13_M	Q9UBB4	ATXN10	9.33	0	0.821692
RaTG13_M	Q9UBF2	COPG2	5.67	0	0.829033
RaTG13_M	Q9UDR5	AASS	9.67	0	0.963033
RaTG13_M	Q9Y312	AAR2	4.67	0	0.992699
RaTG13_M	Q9Y4R8	TELO2	7.33	0	0.923517
RaTG13_M	Q9Y679	AUP1	15.67	0	0.816532
RaTG13_Nsp12	O15078	CEP290	84.33	0	0.98643
RaTG13_Nsp12	O43303	CCP110	4.33	0	0.98271
RaTG13_Nsp12	O95391	SLU7	8	0	0.98417
RaTG13_Nsp12	O95429	BAG4	3.33	0	0.982019
RaTG13_Nsp12	P48634	PRRC2A	4	0	0.988355
RaTG13_Nsp12	P49790	NUP153	28.67	0	0.859772
RaTG13_Nsp12	Q13546	RIPK1	5.33	0	0.938416
RaTG13_Nsp12	Q13573	SNW1	29	0	0.864646
RaTG13_Nsp12	Q14008	CKAP5	3.67	0.03	0.90784
RaTG13_Nsp12	Q14157	UBAP2L	14.33	0	0.979621
RaTG13_Nsp12	Q15051	IQCB1	5	0	0.98202
RaTG13_Nsp12	Q5EBL8	PDZD11	3.33	0	0.97481
RaTG13_Nsp12	Q5JSZ5	PRRC2B	25.33	0	0.96671
RaTG13_Nsp12	Q5T6F2	UBAP2	6.33	0	0.98876
RaTG13_Nsp12	Q5VUA4	ZNF318	8.33	0	0.807798
RaTG13_Nsp12	Q6UUV7	CRTC3	9.33	0	0.987383
RaTG13_Nsp12	Q6UVJ0	SASS6	3.67	0	0.991767
RaTG13_Nsp12	Q6W2J9	BCOR	5	0	0.978831
RaTG13_Nsp12	Q86SQ0	PHLDB2	4.33	0	0.941801
RaTG13_Nsp12	Q8IWC1	MAP7D3	8	0	0.973053
RaTG13_Nsp12	Q8IWR0	ZC3H7A	3.67	0.03	0.86943
RaTG13_Nsp12	Q8TD31	CCHCR1	5.67	0	0.974173
RaTG13_Nsp12	Q92615	LARP4B	7	0	0.981285
RaTG13_Nsp12	Q96F45	ZNF503	9.33	0	0.938634
RaTG13_Nsp12	Q9BVJ6	UTP14A	4.67	0	0.951622
RaTG13_Nsp12	Q9BY89	KIAA1671	4.67	0	0.99267
RaTG13_Nsp12	Q9H7S9	ZNF703	3.33	0	0.974347
RaTG13_Nsp12	Q9HAU0	PLEKHA5	28.67	0	0.990509
RaTG13_Nsp12	Q9P1Y5	CAMSAP3	9.33	0	0.989008
RaTG13_Nsp12	Q9UPQ9	TNRC6B	4.33	0	0.935138
RaTG13_Orf8	O00469	PLOD2	8	0	0.993395
RaTG13_Orf8	O76061	STC2	5.67	0	0.993614
RaTG13_Orf8	P11717	IGF2R	6.67	0	0.984719
RaTG13_Orf8	P13667	PDIA4	31	0	0.923286
RaTG13_Orf8	P26358	DNMT1	3.67	0	0.915876
RaTG13_Orf8	P30101	PDIA3	26.33	0	0.846746
RaTG13_Orf8	Q13501	SQSTM1	3.33	0	0.926101
RaTG13_Orf8	Q14244	MAP7	4.33	0	0.843487
RaTG13_Orf8	Q15072	ZNF146	3.33	0	0.981678
RaTG13_Orf8	Q5T4S7	UBR4	10.67	0	0.938432
RaTG13_Orf8	Q8NBN7	RDH13	4	0.03	0.942831
RaTG13_Orf8	Q8NBS9	TXNDC5	5.67	0	0.813811
RaTG13_Orf8	Q92896	GLG1	5	0	0.837894
RaTG13_Orf8	Q99988	GDF15	5.33	0	0.921181
RaTG13_Orf8	Q9BS26	ERP44	14	0	0.929785
RaTG13_Orf8	Q9NYU2	UGGT1	24	0	0.99335
RaTG13_Orf8	Q9P0J7	KCMF1	3.33	0	0.993245
RaTG13_Orf8	Q9UBV2	SEL1L	7.33	0	0.991949
RaTG13_Orf8	Q9Y4L1	HYOU1	10	0	0.903824
RaTG13_Orf9b	P24752	ACAT1	3.67	0	0.98946
RaTG13_Orf9b	P27448	MARK3	6	0	0.987788
RaTG13_Orf9b	P40926	MDH2	9.33	0	0.928544
RaTG13_Orf9b	P48444	ARCN1	10.67	0	0.801341
RaTG13_Orf9b	P49773	HINT1	4.33	0	0.975385
RaTG13_Orf9b	P53384	NUBP1	6.67	0	0.880374
RaTG13_Orf9b	Q16531	DDB1	4.33	0.03	0.80945
RaTG13_Orf9b	Q16576	RBBP7	4.67	0	0.846355
RaTG13_Orf9b	Q16864	ATP6V1F	5.67	0	0.99139
RaTG13_Orf9b	Q7KZI7	MARK2	22.33	0	0.989062
RaTG13_Orf9b	Q8N335	GPD1L	12.33	0	0.937085
RaTG13_Orf9b	Q9BXW7	HDHD5	7.33	0	0.817012
RaTG13_Orf9b	Q9H773	DCTPP1	8.33	0	0.990702
RaTG13_Orf9b	Q9NP97	DYNLRB1	7.67	0	0.967973
RaTG13_Orf9b	Q9NZL4	HSPBP1	5	0	0.873594
RaTG13_Orf9b	Q9P0L2	MARK1	3.33	0	0.987726
RaTG13_Orf9b	Q9UN37	VPS4A	8.67	0	0.807032
RaTG13_Orf9b	Q9Y3F4	STRAP	3.67	0	0.941555
RaTG13_N	O00567	NOP56	8.33	0	0.83899
RaTG13_N	O43143	DHX15	2.33	0	0.780662
RaTG13_N	O43390	HNRNPR	2.67	0.04	0.962884
RaTG13_N	O43818	RRP9	8.33	0	0.991292
RaTG13_N	O76021	RSL1D1	8	0	0.992944
RaTG13_N	P05387	RPLP2	16	0	0.836978
RaTG13_N	P05455	SSB	4	0	0.971787
RaTG13_N	P09132	SRP19	3	0	0.862875
RaTG13_N	P16402	HIST1H1D	2.67	0	0.936799
RaTG13_N	P18077	RPL35A	7	0	0.907413
RaTG13_N	P19338	NCL	29.33	0	0.981825
RaTG13_N	P19784	CSNK2A2	4.67	0	0.982021
RaTG13_N	P46087	NOP2	6	0	0.991966
RaTG13_N	P46777	RPL5	6.33	0	0.716372
RaTG13_N	P51991	HNRNPA3	3.33	0	0.939086
RaTG13_N	P61313	RPL15	14.67	0	0.88516
RaTG13_N	P62424	RPL7A	20	0	0.909664
RaTG13_N	P62917	RPL8	22	0	0.933495
RaTG13_N	Q02878	RPL6	17.67	0	0.993745
RaTG13_N	Q07020	RPL18	11.67	0	0.755052
RaTG13_N	Q08211	DHX9	11	0	0.769698
RaTG13_N	Q13283	G3BP1	41.67	0	0.993429
RaTG13_N	Q15050	RRS1	2	0	0.800277
RaTG13_N	Q7Z2W4	ZC3HAV1	3	0.04	0.959295
RaTG13_N	Q86V81	ALYREF	3.67	0	0.937259
RaTG13_N	Q8TAD8	SNIP1	4.33	0	0.962931
RaTG13_N	Q8TDN6	BRIX1	3.67	0	0.977579
RaTG13_N	Q8WXX5	DNAJC9	2.33	0	0.879692
RaTG13_N	Q9H7B2	RPF2	3.67	0	0.990284
RaTG13_N	Q9NPA8	ENY2	3.33	0	0.992508
RaTG13_N	Q9NR30	DDX21	17	0	0.987921
RaTG13_N	Q9NZI8	IGF2BP1	6	0	0.897527
RaTG13_N	Q9UN86	G3BP2	20.67	0	0.943089
RaTG13_N	Q9Y3U8	RPL36	7.67	0	0.990623
RaTG13_N	Q9Y3Y2	CHTOP	2	0	0.99382
RaTG13_Nsp1	Q8NBJ5	COLGALT1	4.67	0.03	0.706921
RaTG13_Nsp1	Q99959	PKP2	18.67	0	0.781567
RaTG13_Nsp14	P06280	GLA	9.67	0	0.947599
RaTG13_Nsp14	Q9NXA8	SIRT5	4.33	0	0.992036
RaTG13_Nsp15	P62330	ARF6	5	0	0.930511
RaTG13_Nsp15	Q9H4P4	RNF41	12.67	0	0.987215
RaTG13_Nsp15	Q9HB71	CACYBP	91.33	0	0.882031
RaTG13_Nsp2	O60573	EIF4E2	16.33	0	0.918786
RaTG13_Nsp2	Q03252	LMNB2	8.33	0.03	0.76141
RaTG13_Nsp2	Q6Y7W6	GIGYF2	81.33	0	0.891344
RaTG13_Nsp2	Q86UK7	ZNF598	33.33	0	0.957929
RaTG13_Nsp2	Q96A26	FAM162A	5.33	0	0.868071
RaTG13_Nsp2	Q9HD20	ATP13A1	4	0.04	0.864135
RaTG13_Nsp2	Q9NS69	TOMM22	3	0	0.815093
RaTG13_Nsp4	P07737	PFN1	3	0.05	0.849928
RaTG13_Nsp4	P14314	PRKCSH	4	0	0.799566
RaTG13_Nsp4	P25685	DNAJB1	2	0.05	0.880174
RaTG13_Nsp4	P49257	LMAN1	4.67	0	0.864003
RaTG13_Nsp4	Q8TED1	GPX8	3	0	0.70391
RaTG13_Nsp4	Q8TEM1	NUP210	8	0	0.774556
RaTG13_Nsp4	Q9H0U3	MAGT1	4	0	0.733722
RaTG13_Nsp5	Q9UM13	ANAPC10	2.67	0	0.733158
RaTG13_Nsp5	Q9Y330	ZBTB12	6	0	0.992923
RaTG13_Nsp6	O15162	PLSCR1	2.67	0.04	0.800566
RaTG13_Nsp6	O95168	NDUFB4	3.33	0	0.707077
RaTG13_Nsp6	O95182	NDUFA7	3.33	0	0.712852
RaTG13_Nsp6	P18859	ATP5PF	7	0	0.700223
RaTG13_Nsp6	P30049	ATP5F1D	2.33	0	0.738863
RaTG13_Nsp6	Q5BJH7	YIF1B	5	0	0.78263
RaTG13_Nsp6	Q5HYI8	RABL3	5.33	0	0.71247
RaTG13_Nsp6	Q99720	SIGMAR1	3.67	0	0.902908
RaTG13_Orf10	Q15369	ELOC	9	0	0.777853
RaTG13_Orf10	Q9C0D3	ZYG11B	23	0	0.992383
RaTG13_Orf10	Q9Y5J9	TIMM8B	2	0	0.850264
RaTG13_Orf3a	P09601	HMOX1	4.67	0	0.990948
RaTG13_Orf3a	P35579	MYH9	4.67	0	0.772208
RaTG13_Orf3a	Q14318	FKBP8	3	0	0.842402
RaTG13_Orf3a	Q86T03	PIP4P1	3	0	0.789164
RaTG13_Orf3a	Q96JC1	VPS39	10.67	0	0.868549
RaTG13_Orf3a	Q96S66	CLCC1	20.33	0	0.971552
RaTG13_Orf3a	Q9H270	VPS11	6.67	0	0.991171
RaTG13_Orf3a	Q9UH62	ARMCX3	3.33	0	0.988786
RaTG13_Orf3a	Q9Y673	ALG5	11	0	0.98975
RaTG13_Orf9c	P35610	SOAT1	3.67	0	0.723453
RaTG13_Orf9c	P61009	SPCS3	7.33	0	0.754116
RaTG13_Orf9c	P67812	SEC11A	3.33	0	0.978836
RaTG13_Orf9c	Q15005	SPCS2	18	0	0.798163
RaTG13_Orf9c	Q7Z2K6	ERMP1	6.67	0	0.959351
RaTG13_Orf9c	Q9NZ45	CISD1	3.67	0	0.947714
RaTG13_Orf9c	Q9Y6A9	SPCS1	3	0	0.986561
RaTG13_S	Q5M775	SPECC1	2.33	0.04	0.87454
