## Supplementary material for "Coronavirus protein interaction mapping in bat and human cells identifies molecular and genetic switches for immune evasion and replication": Table S4

### Sheet: Sheet1
GeneName	Bait	Prey_pid
AAR2	M	90.3646
AASS	M	90.0648
AATF	Nsp8	88.5714
ABCC1	M	89.6799
ABCC1	Orf9c	89.6799
ACAD9	Orf9c	85.9677
ACADM	M	90.2613
ACAT1	Orf9b	91.5691
ACSL3	Nsp7	95.5556
ADAM9	Orf8	92.0635
AGPS	Nsp7	93.0481
AKAP8	Nsp12	84.5376
AKAP8L	M	86.9969
AKAP9	Nsp13	85.9345
ALDH1L2	Orf8	97.0556
ALG10	Nsp6	93.8689
ALG11	Nsp4	89.613
ALG5	Orf3a	92.5926
ALG8	Orf9c	92.5856
ALYREF	M	95.3307
ALYREF	N	95.3307
ANAPC10	Nsp5	96.6942
ANGPT4	Orf8	71.2851
ANO6	M	90.6593
AP2A2	Nsp10	97.0085
AP2M1	Nsp10	100
AP3B1	E	94.1176
ARCN1	Orf9b	98.6301
ARF6	Nsp15	100
ARHGEF2	Nsp13	93.002
ARL6IP6	Orf3a	84.0708
ARMCX3	Orf3a	95.2507
ATE1	Nsp8	89.7683
ATP13A1	Nsp2	95.4319
ATP13A3	Nsp6	92.7406
ATP1A1	Nsp6	98.1391
ATP1B1	M	87.7888
ATP2A2	Nsp6	99.0973
ATP2B1	M	99.2623
ATP2B1	Nsp6	99.2623
ATP2C1	M	97.9325
ATP5PF	Nsp6	78.7037
ATP6AP1	Nsp6	89.1489
ATP6V1A	M	98.3793
ATP6V1F	Orf9b	99.1597
ATXN10	M	83.7895
AUP1	M	95.122
B2M	Orf8	70.339
BAG4	Nsp12	87.965
BAG5	Orf9b	91.7226
BCAP31	Nsp2	87.7049
BCKDK	Nsp12	94.9029
BCOR	Nsp12	92.0798
BCS1L	Orf9c	94.7368
BGN	N	95.3804
BRD2	E	98.1273
BRD4	E	96.1821
BRIX1	N	92.3513
BSG	Nsp6	63.9405
BZW2	M	99.284
C1orf50	Nsp13	82.3232
C1R	Orf8	87.0922
CALR	Orf8	93.0456
CAMSAP3	Nsp12	90.6325
CAND1	Orf7a	99.8374
CAND2	M	93.6842
CCDC22	Nsp16	91.0686
CCDC86	Nsp8	68.0556
CCDC93	Nsp16	94.9287
CCHCR1	Nsp12	81.202
CCP110	Nsp12	81.7194
CCT8	Nsp6	97.8102
CD44	Orf3a	77.8417
CD81	Nsp6	91.9492
CDC20	Nsp13	95.5912
CDC42EP1	M	83.5165
CDK5RAP2	Nsp13	76.6255
CENPF	Nsp13	76.8407
CEP112	Nsp13	90.3665
CEP128	Nsp16	85.8318
CEP135	Nsp13	89.8067
CEP250	Nsp13	85.7084
CEP290	Nsp12	90.7692
CEP350	Nsp13	87.0067
CEP43	Nsp13	90.2256
CEP55	Nsp16	85.9611
CEP68	Nsp13	72.6552
CEP85L	Nsp16	90.1863
CHMP2A	Orf9b	99.0991
CHPF	Orf8	95.2258
CHPF2	Orf8	96.8831
CHTOP	N	98.3871
CISD1	Orf9c	93.3962
CISD3	Orf8	87.9032
CIT	Nsp13	98.2733
CKAP5	Nsp12	96.8996
CLCC1	Orf3a	80.5861
CLIP4	Nsp13	91.3229
CLPTM1	M	91.9283
CNP	Orf8	86.6983
CNTRL	Nsp13	86.6237
COG1	M	88.7265
COL6A1	Orf8	89.5813
COLGALT1	Nsp1	95.3376
COMMD1	Nsp16	89.3617
COMMD10	Nsp16	95.0495
COMMD3	Nsp16	93.3333
COMMD5	Nsp16	85.7143
COMMD6	Nsp16	85.8824
COMMD8	Nsp16	83.0601
COMMD9	Nsp16	92.9293
COMT	Nsp7	80.9955
COPG2	M	96.4409
COQ8B	M	89.0977
COX4I1	Nsp6	79.8817
COX5B	Nsp6	83.7209
COX6B1	Nsp6	86.0465
CPSF3	Nsp16	98.9766
CRTC3	Nsp12	89.4992
CSDE1	Orf9b	98.6216
CSE1L	Orf7a	98.7642
CSNK2A2	N	98.5714
CSNK2B	N	89.3023
CUL2	Orf10	99.7315
CWC27	E	92.1109
CYB5B	Nsp7	89.0411
CYB5R3	Nsp7	91.3621
DCAF7	Nsp9	100
DCAKD	Nsp7	84.8485
DCTPP1	Orf9b	81.7647
DDB1	Orf9b	99.7368
DDOST	Nsp6	95.2273
DDX10	Nsp8	90.7429
DDX21	N	88.8747
DECR1	N	84.1791
DHCR24	Nsp6	95.9302
DHCR7	Nsp6	89.8947
DHX15	N	99.8741
DHX9	N	91.242
DKC1	N	93.5872
DNA2	Nsp16	88.7736
DNAJA3	M	87.2917
DNAJB1	Nsp4	94.6903
DNAJB11	Orf8	93.5754
DNAJB6	M	86.5031
DNAJC11	Nsp4	97.3166
DNAJC3	Orf8	96.6942
DNAJC9	N	93.8224
DOCK6	Nsp16	94.8705
DPH5	Orf9b	82.807
DPM3	Nsp6	92.3913
DPY19L1	Orf9c	95.5556
DYNC1H1	Orf7a	98.729
DYNC1H1	M	98.729
DYNLRB1	Orf9b	72.9167
EBNA1BP2	N	90.5229
ECSIT	Orf9c	80.0464
EDEM3	Orf8	96.03
EIF4E2	Nsp2	97.551
EIF4H	Nsp9	97.1774
ELOC	Orf10	100
EMC1	Orf8	95.8711
ENY2	N	100
ERAP1	M	87.8852
ERAP2	Orf7a	83.8542
ERC1	Nsp16	98.4767
ERC1	Nsp13	98.4767
ERGIC1	Nsp10	99.3103
ERLEC1	Orf8	96.8944
ERMP1	Orf9c	91.5929
ERO1B	Orf8	95.0749
ERP44	Orf8	95.3202
ESYT2	Nsp6	86.8871
ETFA	M	93.994
EXOSC2	Nsp8	88.0597
EXOSC3	Nsp8	93.8182
EXOSC5	Nsp8	91.0638
EXOSC8	Nsp8	97.4638
F2RL1	Orf9c	89.0585
FADS1	Nsp6	93.6937
FADS2	Nsp6	90.7658
FAM162A	Nsp7	86.3636
FAM162A	Nsp2	86.3636
FAM8A1	M	87.1671
FAM98A	N	97.4806
FANCD2	M	82.4828
FANCI	M	85.3566
FAR1	M	97.6699
FAR2	Orf9c	90.6796
FASTKD1	M	76.9784
FASTKD5	M	80.4974
FBLN5	Nsp9	93.9732
FBN1	Nsp9	97.1228
FBN2	Nsp9	98.0769
FBXL12	Orf8	90.184
FKBP10	Orf8	93.1271
FKBP15	Nsp2	87.3228
FKBP7	Orf8	84.6847
FKBP8	Orf3a	95.8738
FLOT1	Nsp2	98.829
FLOT2	Nsp2	96.4953
FOXRED2	Orf8	85.9444
FSTL3	Orf8	87.7863
FXR1	N	99.3559
FYCO1	Nsp13	81.843
G3BP1	N	95.5457
G3BP2	N	98.9627
GCC1	Nsp13	93.0323
GCC2	Nsp13	85.9012
GDF15	Orf8	59.4156
GFER	Nsp10	87.8049
GGCX	M	91.8098
GGH	Orf8	75.1572
GHITM	Orf9c	93.913
GIGYF2	Nsp2	96.2704
GLA	Nsp14	81.4988
GLG1	Orf8	97.6251
GLG1	Nsp2	97.6251
GNAI2	Nsp6	99.7183
GNB1	Nsp7	100
GOLGA3	Nsp13	76.6667
GOLGA7	S	100
GOLGB1	Nsp13	86.1352
GPAA1	Orf9c	93.2367
GPAT4	M	98.9035
GPC1	Nsp2	87.4552
GPC4	Nsp2	95.3237
GPD1L	Orf9b	96.5812
GPD2	Nsp12	95.5983
GPX8	Nsp4	88.5167
GPX8	Nsp6	88.5167
GRIPAP1	Nsp13	95.0059
GRPEL1	Nsp10	90.7834
GTF2F2	Nsp9	96.3855
HACD2	Nsp6	96.8379
HAX1	M	84.5324
HDAC2	Nsp5	99.5893
HDHD5	Orf9b	80.8057
HEATR3	Orf7a	89.7059
HECTD1	Nsp8	99.6169
HERC2	Nsp16	91.9167
HINT1	Orf9b	96.8254
HMOX1	Orf3a	86.8056
HNRNPA3	N	99.2063
HNRNPUL1	N	96.028
HOOK1	Nsp13	94.6429
HS2ST1	Nsp7	99.1573
HS6ST2	Orf8	92.562
HSBP1	Nsp13	69.7368
HSPA2	Nsp4	99.2126
HSPBP1	Orf9b	93.5574
HYOU1	Orf8	92.1529
IBTK	Nsp16	89.9334
IDE	Nsp4	97.4485
IGF2BP1	N	99.3068
IGF2R	Orf8	84.8254
IL17RA	Orf8	73.7456
ILF2	N	99.7436
ILF3	N	96.5324
IMMT	Nsp6	90.7652
IMPDH2	Nsp14	99.2218
INHBE	Orf8	85.7143
INTS2	Nsp16	96.8439
INTS4	M	95.8463
INTS7	Nsp16	98.2328
INTS7	M	98.2328
IPO13	M	99.0654
IPO5	Nsp6	99.1796
IPO5	Orf7a	99.1796
IQCB1	Nsp12	88.2943
ISG15	Nsp12	60.3659
ITGB1	Orf8	93.2331
JAKMIP1	Nsp13	96.0064
KANK2	Nsp16	89.7767
KCMF1	Orf8	97.1129
KIAA1671	Nsp12	68.5493
KPNB1	Nsp6	99.4292
LAP3	Nsp16	91.5222
LARP1	N	96.0766
LARP4B	Nsp12	82.2493
LARP7	Nsp8	82.8179
LCLAT1	Nsp6	93.0851
LMAN1	Nsp4	91.5686
LMAN2	Nsp7	96.6292
LMNB2	Nsp2	76.2903
LOX	Orf8	88.9688
LRCH2	Nsp16	94.4737
LRCH3	Nsp16	87.2587
LRRC41	Nsp16	97.7833
LTBP1	Orf8	93.4226
LTBP3	Orf8	95.5281
LTN1	M	89.0713
MACROH2A1	M	99.7312
MAGT1	Nsp4	97.3134
MAP7	Orf8	85.3138
MAP7D1	Orf10	89.893
MAP7D3	Nsp12	57.4201
MARK1	Orf9b	97.0551
MARK2	Orf9b	98.6041
MARK3	Orf9b	98.1408
MAT2B	Nsp9	96.1078
MDH2	Orf9b	92.6036
MDN1	Orf7a	89.2959
MEPCE	Nsp8	91.3994
MFGE8	Orf8	66.1499
MIB1	Nsp9	99.8012
MIPOL1	Nsp13	83.2579
MKRN2	Nsp16	92.3077
MMS19	M	88.932
MOGS	Nsp7	89.8447
MOV10	N	90.5284
MPHOSPH10	Nsp8	84.2878
MRPL11	N	91.6667
MRPS2	Nsp8	77.3649
MRPS25	Nsp8	90.7514
MRPS27	Nsp8	81.8841
MRPS5	Nsp8	83.9535
MSH6	M	92.4723
MTARC2	Orf9b	77.0149
MTCH1	Orf6	79.1774
MTCH2	Nsp6	95.7096
MYCBP2	Nsp12	96.1308
MYH10	M	99.1903
MYH9	M	97.8061
MYH9	Orf3a	97.8061
NARS2	Nsp8	89.7275
NAT14	Nsp7	94.6602
NCL	N	92.6761
NCLN	M	89.5437
NDFIP2	Orf9c	87.1257
NDUFA7	Nsp6	83.1858
NDUFAF1	Orf9c	84.0979
NDUFAF2	Nsp7	85.2071
NDUFB4	Nsp6	68.9922
NDUFB9	Orf9c	90.5028
NEK9	Nsp9	95.6078
NEU1	Orf8	88.9157
NGDN	Nsp8	91.746
NGLY1	Orf8	89.1437
NIFK	N	77.4744
NIN	Nsp13	85.933
NINL	Nsp13	72.8102
NLRX1	M	90.4615
NLRX1	Orf9c	90.4615
NOL10	Nsp8	96.2209
NOP2	N	84.2365
NOP56	N	93.0976
NPC2	Orf8	77.1812
NPTX1	Orf8	96.2963
NSD2	Nsp8	88.7912
NSDHL	M	89.7507
NUBP1	Orf9b	90
NUP153	Nsp12	75.9674
NUP155	M	95.0395
NUP188	M	95.5975
NUP205	Orf7a	94.9304
NUP210	Nsp16	85.1076
NUP210	Nsp4	85.1076
NUP214	Nsp9	84.4828
NUP54	Nsp9	96.4497
NUP58	Nsp9	87.813
NUP62	Nsp9	82.8516
NUP88	Nsp9	92.3077
NUP93	Orf7a	93.1525
NUP98	Orf6	93.3407
NUTF2	Nsp15	74.0157
OAF	Orf8	87.1795
OFD1	Nsp16	73.8693
OLFML2B	Orf8	80.5707
OPA1	Orf7a	97.1875
OS9	Orf8	89.955
PABPC1	N	100
PABPC4	N	99.5342
PCOLCE	Orf8	92.2049
PCSK6	Orf8	93.8624
PDIA3	Orf8	95.4455
PDIA4	Orf8	88.2995
PDLIM7	E	95.6236
PDS5A	Orf7a	99.1773
PDS5B	Orf7a	98.4105
PDZD11	Nsp12	92.8571
PEX1	Nsp16	88.2995
PFKM	Orf8	95.641
PFN1	Nsp4	90.7143
PGRMC1	Nsp6	94.8454
PGRMC2	Nsp6	95.0673
PHLDB2	Nsp12	90.6357
PHLDB2	Nsp16	90.6357
PI4KA	Orf7a	96.4795
PIGO	Orf9c	87.236
PIGS	Orf9c	93.8739
PITRM1	M	82.1256
PKP2	Nsp1	89.4737
PLAT	Orf8	84.5196
PLD3	Orf8	95.5102
PLEKHA5	Nsp12	91.2186
PLOD2	Orf8	95.251
PLSCR1	Nsp6	82.3899
PMPCA	M	88.381
PMPCB	M	93.6605
PNP	Nsp12	87.108
POFUT1	Orf8	93.5567
POGLUT2	Orf8	94.8207
POGLUT3	Orf8	90.3353
POLA1	Nsp1	88.9193
POLA2	Nsp1	87.6254
POR	Nsp2	93.6484
PPFIBP1	Nsp16	92.6805
PPIL3	Nsp12	100
PPT1	Orf10	90.5229
PRDX3	Nsp13	89.8438
PRIM1	Nsp1	91.6468
PRIM2	Nsp1	91.9132
PRKACA	Nsp13	99.1453
PRKAR2A	Nsp13	90.5237
PRKAR2B	Nsp13	96.4115
PRKCSH	Nsp4	88.6364
PROS1	Orf8	79.7037
PRRC2A	Nsp12	91.1915
PRRC2B	Nsp12	87.9318
PSMD8	M	92.8571
PTBP2	Orf9b	100
PTDSS1	M	98.3087
PTGES2	Nsp7	88.4409
PTPN1	Nsp6	89.6226
PTPN13	Nsp16	90.1006
PUSL1	Orf8	74.5875
PVR	Orf8	57.9327
QSOX2	Nsp7	67.4603
RAB10	Nsp7	99.5
RAB13	Orf3a	97.0149
RAB14	Nsp7	100
RAB18	Nsp6	96.1165
RAB18	Nsp7	96.1165
RAB1A	Nsp7	100
RAB27A	M	95.0226
RAB2A	Nsp7	82.5472
RAB5C	Nsp7	99.537
RAB6A	M	99.0385
RAB7A	Nsp7	100
RAB8A	Nsp7	98.5507
RABL3	Nsp6	96.1864
RAE1	Orf6	99.1848
RALA	Nsp7	98.5437
RALGAPA1	Nsp16	95.9725
RALGAPB	Nsp16	97.7912
RAP1GDS1	Nsp2	96.2109
RBBP7	Orf9b	99.2941
RBM28	N	83.7945
RBM41	Nsp12	95.3995
RBX1	Orf10	99.0741
RCN1	M	96.0725
RCN2	M	88.959
RCN3	M	93.2927
RDH11	Nsp6	90.7643
RDH13	Orf8	87.0091
RDX	Nsp13	97.5986
REEP5	M	91.5344
REEP5	Nsp6	91.5344
REEP6	M	83.6957
RETREG3	Orf9c	94.206
RHOA	Nsp7	100
RIPK1	Nsp12	77.0492
RNF41	Nsp15	99.6845
RPF2	N	97.0588
RPL15	N	100
RPL36	N	100
RPL6	N	91.498
RPL8	N	100
RPLP2	N	84.3478
RPN2	Nsp6	94.6117
RRAS	M	90.367
RRP9	N	93.6842
RRS1	N	92.3077
RSL1D1	N	71.0417
RTN3	Nsp6	78.6822
RTN4	Nsp6	83.4732
RTN4	M	83.4732
SAAL1	M	90.5063
SASS6	Nsp12	93.4251
SAV1	Nsp16	96.3446
SBNO1	Nsp12	97.9885
SCAP	Orf9c	92.5607
SCARB1	Nsp4	77.4067
SCARB1	Nsp7	77.4067
SCCPDH	Nsp7	88.1119
SDF2	Orf8	96.6825
SEC11A	Orf9c	92.1788
SEC61A1	Nsp6	99.5798
SEL1L	Orf8	97.1033
SELENOS	Nsp7	88.2979
SEMA4F	Nsp16	93.8961
SEPSECS	Nsp8	94.4112
SH3BP4	M	91.7965
SIGMAR1	Nsp6	96.4126
SIK3	Nsp16	93.7926
SIL1	Orf8	90.2386
SIRT5	Nsp14	85.4839
SLC1A5	Nsp6	88.1657
SLC25A21	M	92.6421
SLC27A2	Nsp2	86.9355
SLC30A6	Orf9c	95.4348
SLC30A7	M	97.6064
SLC30A9	M	94.5133
SLC44A2	E	93.4844
SLMAP	Nsp6	97.8261
SLU7	Nsp12	97.2696
SMOC1	Orf8	97.6959
SNIP1	N	88.8889
SNRNP48	Nsp16	92.6254
SNW1	Nsp12	99.7319
SOAT1	Orf9c	89.4161
SORBS2	E	90.1818
SPARC	M	97.6898
SPART	Nsp9	88.4384
SPCS1	Orf9c	95.098
SPCS2	Orf9c	96.4602
SPCS3	Orf9c	100
SPECC1	S	88.4797
SQLE	Nsp6	83.9161
SQSTM1	Orf8	92.2727
SRP19	N	99.3056
SRP19	Nsp8	99.3056
SRP54	Nsp8	100
SRP72	Nsp8	98.6547
SSB	N	95.5446
SSX2IP	Nsp16	92.8339
STC2	Orf8	79.4702
STK3	Nsp16	98.9817
STK4	Nsp16	97.7413
STOM	M	92.2535
STOML2	Orf3b	96.9101
STOML2	Nsp2	96.9101
STRAP	Orf9b	96.5714
STT3A	Nsp6	99.4326
STXBP4	Nsp16	85.1718
SUN2	Orf3a	85.3556
SURF4	Nsp6	97.7695
SYNCRIP	N	100
TAPT1	Orf9c	95.1957
TARS2	M	85.2368
TBCA	Nsp11	91.6667
TBK1	Nsp16	97.1193
TBK1	Nsp13	97.1193
TBKBP1	Nsp13	95.4472
TCF12	Nsp12	98.5337
TELO2	M	80.7273
TFRC	M	79.9469
THTPA	Orf10	83.0435
TIMM10	Nsp4	71.1111
TIMM10B	Nsp4	97.0874
TIMM13	Nsp16	98.9474
TIMM29	Nsp4	83.4615
TIMM44	M	92.0354
TIMM50	Nsp6	93.7677
TIMM9	Nsp4	98.8764
TIMP1	Orf8	86.4734
TLE1	Nsp13	99.6104
TLE3	Nsp13	99.6114
TLE5	Nsp13	100
TM2D3	Orf8	90.2834
TMED5	Orf9c	94.3231
TMEM128	Nsp2	85.4545
TMEM39B	Orf9c	98.1707
TMEM43	Nsp6	91.5
TMEM97	Orf9c	82.9545
TNPO1	Orf7a	99.7773
TNRC6B	Nsp12	96.8341
TOMM22	Nsp2	92.2535
TOMM40	Nsp2	96.3989
TOMM70	Orf9b	96.875
TOR1A	Orf8	73.494
TOR1AIP1	Nsp7	81.9897
TRIM3	Nsp16	96.2644
TRIM32	Nsp16	96.4778
TRIM59	Orf3a	86.3184
TRIP13	M	92.5926
TUBGCP2	M	89.5787
TUBGCP3	M	95.1488
TXNDC5	Orf8	91.9753
TYSND1	Nsp12	81.6254
UBAP2	Nsp12	87.1314
UBAP2L	Nsp12	97.4241
UBE3A	Nsp16	95.8857
UBR4	Orf8	97.6843
UBXN8	Orf9c	84.4444
UGGT1	Orf8	93.7784
UGGT2	Orf8	86.1498
UPF1	N	96.1027
USP13	Nsp13	97.0998
USP25	Nsp16	97.346
USP54	Nsp12	85.8186
USP54	Nsp16	85.8186
VAPB	Nsp6	93.8272
VCP	Nsp4	100
VDAC1	Nsp6	93.9929
VDAC3	Nsp6	98.2332
VEGFD	Orf8	87.7493
VPS11	Orf3a	97.1307
VPS26C	Nsp16	94.2761
VPS35L	Nsp16	95.9502
VPS39	Orf3a	97.9429
WASHC4	Nsp2	98.4655
WFS1	Orf9c	87.1041
WLS	M	96.8577
WRAP73	Nsp16	88.7417
XPO1	Orf7a	98.8796
YBX3	N	87.0968
YIF1A	M	94.8805
YIF1B	Nsp6	92.6282
ZBTB12	Nsp5	98.6928
ZC3H18	E	91.7104
ZC3H7A	Nsp12	93.7049
ZC3HAV1	N	65.1885
ZDHHC5	S	97.4825
ZMYM1	Nsp16	81.4361
ZNF146	Orf8	98.6301
ZNF318	Nsp12	86.1688
ZNF503	Nsp9	97.678
ZNF503	Nsp12	97.678
ZNF598	Nsp2	82.854
ZNF703	Nsp12	96.944
ZYG11B	Orf10	99.0591
