## Supplementary material for "Coronavirus protein interaction mapping in bat and human cells identifies molecular and genetic switches for immune evasion and replication": Table S5

### Sheet: Sheet1
	HEK293T		RFe
Gene names	log2FC	adj.p-values	log2FC	adj.p-values
SLC9A3R1	-Inf	0	#N/A	#N/A
CSDE1	0.756149	0.0460387	#N/A	#N/A
TOMM70	0.258697	0.517135	-2.12549	0.0319008
MARK3	0.196793	0.578116	#N/A	#N/A
MARK2	0.272402	0.350483	0.715335	0.216742
DPH5	-Inf	0	#N/A	#N/A
DCTPP1	-2.99928	0.00343154	#N/A	#N/A
MARK1	0.0229278	0.94588	#N/A	#N/A
PTBP2	-Inf	0	#N/A	#N/A
BAG5	-0.676203	0.0340695	#N/A	#N/A
ACAT1	Inf	0	#N/A	#N/A
MDH2	Inf	0	#N/A	#N/A
ARCN1	1.89446	0.0106246	#N/A	#N/A
HINT1	2.36205	0.0376233	#N/A	#N/A
NUBP1	Inf	0	#N/A	#N/A
DDB1	1.30971	0.0129433	#N/A	#N/A
RBBP7	1.94328	0.0179237	#N/A	#N/A
ATP6V1F	Inf	0	#N/A	#N/A
GPD1L	1.41693	0.0105842	#N/A	#N/A
HDHD5	Inf	0	#N/A	#N/A
DYNLRB1	2.63661	0.00508721	#N/A	#N/A
HSPBP1	1.64535	0.0184934	#N/A	#N/A
VPS4A	1.99403	0.0154853	#N/A	#N/A
STRAP	0.946037	0.0268898	#N/A	#N/A
MTARC2	#N/A	#N/A	1.38632	0.0385617
