## Supplementary material for "Coronavirus protein interaction mapping in bat and human cells identifies molecular and genetic switches for immune evasion and replication": Table S6

### Sheet: Bat_ISGs
	Log2FC				adj p-value
	N_P80T		Orf9b_T72I_, N_P80T		N_P80T		Orf9b_T72I_, N_P80T
	24	48	24	48	24	48	24	48
ADAR	0.0644719	0.264748	0.127423	0.298047	0.320663	2.44947e-09	0.00901802	9.40234e-12
BST2	-0.173373	0.382257	-0.370011	0.26728	0.0817831	1.19823e-05	0.000144992	0.00262908
DHX58	0.0283825	0.77172	0.196719	1.15661	0.723537	1.9552e-05	0.198782	1.40129e-10
IFI27	0.111189	2.7859	0.114825	2.99087	0.359696	1.81862e-10	0.367566	9.12316e-12
IFI35	-0.021264	0.324146	-0.0555941	0.32285	0.677776	8.3744e-05	0.462755	7.69893e-05
IFI44L	-0.0593929	0.487416	-0.0906827	0.722867	0.670813	0.00438512	0.572112	6.27615e-05
IFI6	0.385967	1.26119	0.171572	1.23855	0.000523689	2.57032e-32	0.119762	3.93996e-31
IRF1	0.266834	0.702495	0.206463	0.695482	0.00138104	1.87688e-18	0.017109	3.98052e-18
IRF2	-0.0506152	0.189734	0.0277718	0.14863	0.495646	0.0274599	0.785063	0.0851234
IRF7	-0.142134	0.905886	0.0181481	0.921421	0.304711	5.07956e-07	0.85634	3.25948e-07
IRF9	0.143212	0.655635	0.241743	0.691618	0.0805515	1.14995e-16	0.00329255	1.55597e-18
ISG15	-0.192857	0.336492	-0.354788	0.539387	0.0934095	0.00502197	0.0036988	5.53937e-06
ISG20	-0.805007	-0.321942	-0.354087	0.118514	9.97472e-05	0.0484412	0.0401059	0.354966
MAVS	0.0790348	0.134236	0.164662	0.170052	0.451915	0.239925	0.0943262	0.091846
MX1	0.227293	0.762756	0.120214	0.993362	0.0171314	1.0369e-17	0.235793	3.87168e-29
MX2	-0.445414	-0.129201	-0.48829	0.0374543	0.00107574	0.348856	0.000538304	0.704285
OAS1	-0.0003776	0.830352	-0.0832468	0.702585	0.797168	1.5552e-07	0.580229	8.19884e-06
OAS2	0.140807	2.20422	0.119045	1.9785	0.275041	5.95256e-07	0.360495	6.23349e-06
OAS3	0.0911564	0.449407	0.0617263	0.55987	0.367507	6.88147e-06	0.523347	1.78837e-08
OASL	-0.0939415	0.0788085	0.0357207	0.318943	0.439067	0.398901	0.806183	0.107407
RSAD2	0.0854263	0.421567	0.538785	0.881808	0.564265	0.0261268	0.0044889	8.84696e-06
SAMHD1	0.058565	0.176664	-0.0489826	0.228009	0.482843	0.00661186	0.515743	0.000299471
STAT1	-0.234875	-0.11803	-0.2978	-0.184267	7.6902e-05	0.0449218	3.12505e-07	0.00247327
STAT2	0.0426687	0.284225	-0.0167368	0.298121	0.559432	3.4756e-09	1	5.99218e-10
TRIM38	0.140306	0.584204	0.121851	0.484942	0.215411	2.241e-06	0.347257	7.44401e-05

### Sheet: Human_ISGs
	Log2FC				adj p-value
	N_P80T		Orf9b_T72I_, N_P80T		N_P80T		Orf9b_T72I_, N_P80T
	24	48	24	48	24	48	24	48
BST2	0.0999697	4.88946	3.42634	5.69761	0.187472	3.0298e-12	1.27454e-06	3.03867e-16
CCL5	0.227898	7.27983	4.90135	7.41185	0.00750519	1.07601e-07	0.000464915	6.07665e-08
CXCL10	0.188603	5.93588	3.10213	5.55229	0.053137	3.53095e-12	0.000298155	6.81933e-11
DDX60	0.296428	2.39946	1.72206	3.18064	0.159401	1.82137e-15	2.77025e-08	3.79159e-26
IFI16	0.190294	1.33241	0.652262	1.59656	0.166767	5.52183e-24	1.1817e-06	1.00656e-33
IFI27	0.212937	4.04729	3.10583	5.2668	0.0428932	2.90009e-11	5.87926e-07	6.44526e-18
IFI35	0.641895	2.72895	1.76353	3.42204	0.00643451	5.44982e-27	9.25507e-12	5.90512e-42
IFI44L	0.140188	6.13908	4.47801	7.18154	0.0228504	4.56893e-14	8.02235e-08	1.78688e-18
IFI6	1.60565	4.72047	3.52583	5.78783	3.49777e-05	6.60622e-35	1.03351e-19	7.09682e-52
IFIH1	1.62695	4.50181	3.20528	4.69921	0.000503751	1.76712e-21	2.73377e-11	2.19582e-23
IFIT1	3.04663	6.50206	5.06119	7.05811	1.02246e-06	3.62258e-26	4.24261e-16	9.39072e-31
IFIT2	2.49701	6.36952	3.80261	5.89457	5.95056e-05	7.15124e-25	1.22122e-09	1.55715e-21
IFIT3	0.783541	4.21183	2.53571	4.48886	0.0236878	2.35873e-23	2.72267e-09	2.48718e-26
IFIT5	0.596826	1.81537	1.12834	2.07308	0.000400069	3.31098e-28	2.41843e-11	1.13143e-36
IFITM1	0.191173	2.66505	1.77659	3.53537	0.236725	6.10121e-20	1.76421e-09	7.12136e-34
IRF7	0.476765	2.82389	1.92609	3.05257	0.0326507	5.54253e-26	2.42718e-12	3.98938e-30
MX1	3.19672	6.4152	5.2365	7.10059	1.11157e-09	1.14585e-35	8.03457e-24	1.41389e-43
MX2	1.98506	5.59834	4.10484	6.06551	3.7733e-05	7.33436e-31	6.67732e-17	4.01991e-36
OAS1	0.207472	11.2629	9.3938	11.9301	1.07619e-05	8.06994e-14	1.13326e-09	4.00461e-15
OAS2	0.2346	6.40269	4.79775	7.22534	0.00201719	3.10738e-14	2.13105e-08	1.06124e-17
OAS3	1.86703	4.91239	3.5651	5.4534	3.78585e-06	3.15214e-35	6.63855e-19	4.20653e-43
OASL	0.263328	5.14093	2.98769	4.87347	0.0410703	1.9502e-15	5.82095e-06	4.90658e-14
RSAD2	0.0947231	7.07139	4.23019	7.15611	0.103475	5.88591e-08	0.000786268	3.01557e-08
STAT1	0.505854	1.91225	1.29605	2.31028	0.00343342	1.00512e-28	1.2293e-13	2.34821e-41
STAT2	0.0553724	1.18198	0.531986	1.17215	0.70838	1.47291e-28	1.09734e-06	3.41709e-28
